# Novel Automatic Classification of Human Adult Lung Alveolar Type II Cells Infected with SARS-CoV-2 through Deep Transfer Learning Approach

**DOI:** 10.1101/2024.04.22.590420

**Authors:** Turki Turki, Sarah Al Habib, Y-h. Taguchi

## Abstract

SARS-CoV-2 can infect alveoli, inducing a lung injury and thereby impairing the lung function. Healthy alveolar type II (AT2) cells play a major role in lung injury repair as well as keeping alveoli space free from fluids, which is not the case for infected AT2 cells. Unlike previous studies, this novel study aims to automatically differentiate between healthy and infected AT2 cells with SARS-CoV-2 through using efficient AI-based models, which can aid in disease control and treatment. Therefore, we introduce a highly accurate deep transfer learning (DTL) approach that works as follows. First, we downloaded and processed 286 images pertaining to healthy and infected human AT2 (hAT2) cells, obtained from the electron microscopy public image archive. Second, we provided processed images to two DTL computations to induce ten DTL models. The first DTL computation employs five pre-trained models (including DenseNet201 and ResNet152V2) trained on more than million images from ImageNet database to extract features from hAT2 images. Then, flattening and providing the output feature vectors to a trained densely connected classifier with Adam optimizer. The second DTL computation works in a similar manner with a minor difference in which we freeze the first layers for feature extraction in pre-trained models while unfreezing and training the next layers. Compared to TFtDenseNet201, experimental results using five-fold cross-validation demonstrate that TFeDenseNet201 is 12.37 × faster and superior, yielding the highest average ACC of 0.993 (F1 of 0.992 and MCC of 0.986) with statistical significance (*p* < 2.2 × 10^−16^ from a *t*-test).
