## Supplementary material for "Novel Automatic Classification of Human Adult Lung Alveolar Type II Cells Infected with SARS-CoV-2 through Deep Transfer Learning Approach": BoxplotMed.xlsx

### Sheet: Median
ACC	TFeDenseNet201	TFeNasNetMobile	TFeResNet152V2	TFeVGG19	TFeXception	TFtDenseNet201	TFtNasNetMobile	TFtResNet152V2	TFtVGG19	TFtXception
Fold1	1	1	0.982143	0.946429	1	1	0.964286	0.821429	1	1
Fold2	1	0.964286	0.982143	0.946429	0.982143	0.946429	0.946429	0.785714	0.964286	0.946429
Fold3	0.982759	0.948276	0.931034	0.913793	0.982759	0.862069	0.913793	0.87931	0.982759	0.827586
Fold4	0.982759	0.965517	0.931034	0.965517	0.982759	0.931034	0.931034	0.706897	0.965517	0.896552
Fold5	1	1	0.965517	0.965517	1	0.948276	0.931034	0.758621	1	1
Median	1	0.965517	0.965517	0.946429	0.982759	0.946429	0.931034	0.785714	0.982759	0.946429
SD	0.00944349	0.0232755	0.0258643	0.0211405	0.00955922	0.0495825	0.0189911	0.0649471	0.0175552	0.0734722
F1	TFeDenseNet201	TFeNasNetMobile	TFeResNet152V2	TFeVGG19	TFeXception	TFtDenseNet201	TFtNasNetMobile	TFtResNet152V2	TFtVGG19	TFtXception
Fold1	1	1	0.981818	0.947368	1	1	0.964286	0.782609	1	1
Fold2	1	0.962963	0.981818	0.943396	0.981818	0.949153	0.945455	0.769231	0.962963	0.947368
Fold3	0.982456	0.949153	0.931034	0.90566	0.982456	0.862069	0.915254	0.888889	0.982456	0.84375
Fold4	0.982456	0.965517	0.931034	0.964286	0.982456	0.935484	0.933333	0.690909	0.964286	0.903226
Fold5	1	1	0.966667	0.964286	1	0.947368	0.933333	0.805556	1	1
Median	1	0.965517	0.966667	0.947368	0.982456	0.947368	0.933333	0.782609	0.982456	0.947368
SD	0.00960917	0.0231922	0.0258015	0.0239774	0.00972913	0.0495598	0.0180754	0.0712271	0.0181961	0.0668287
MCC	TFeDenseNet201	TFeNasNetMobile	TFeResNet152V2	TFeVGG19	TFeXception	TFtDenseNet201	TFtNasNetMobile	TFtResNet152V2	TFtVGG19	TFtXception
Fold1	1	1	0.964901	0.893427	1	1	0.928571	0.688247	1	1
Fold2	1	0.930949	0.964901	0.898027	0.964901	0.898027	0.893427	0.57735	0.930949	0.893427
Fold3	0.966092	0.897085	0.862069	0.840168	0.966092	0.724138	0.828079	0.770154	0.966092	0.669662
Fold4	0.966092	0.931034	0.862069	0.933257	0.966092	0.870388	0.864126	0.416025	0.933257	0.800757
Fold5	1	1	0.933257	0.933257	1	0.897085	0.864126	0.590624	1	1
Median	1	0.931034	0.933257	0.898027	0.966092	0.897085	0.864126	0.590624	0.966092	0.893427
SD	0.0175101	0.0421093	0.0471077	0.0341772	0.0176698	0.0890916	0.0339302	0.119242	0.0303733	0.126171
