## Supplementary material for "Novel Automatic Classification of Human Adult Lung Alveolar Type II Cells Infected with SARS-CoV-2 through Deep Transfer Learning Approach": BoxStripPval.xlsx

### Sheet: Sheet1
Method	P-value
TFeDenseNet201	< 2.2e-16
TFeNasNetMobile	0.9965
TFeResNet152V2	0.4685
TFeVGG19	0.003842
TFeXception	0.4838
TFtDenseNet201	0.09355
TFtNasNetMobile	0.04014
TFtResNet152V2	0.08662
TFtVGG19	0.1442
TFtXception	0.05557
